# The first *de novo* HiFi genome assemblies for three clownfish-hosting sea anemone species (Anthozoa: Actiniaria)

**DOI:** 10.1101/2024.11.13.623406

**Authors:** Aurélien De Jode, Benjamin M. Titus

**Affiliations:** Department of Biological Sciences, University of Alabama, Tuscaloosa, AL, USA; Dauphin Island Sea Lab, Dauphin Island, AL, USA

**Keywords:** Cnidaria, Actinioidea, Symbiosis

## Abstract

The symbiosis between clownfish and giant tropical sea anemones (Order Actiniaria) is one of the most iconic on the planet. Distributed on tropical reefs, 28 species of clownfishes form obligate mutualistic relationships with 10 nominal species of venomous sea anemones. Our understanding of the symbiosis is limited by the fact that most research has been focused on the clownfishes. Chromosome scale reference genomes are available for all clownfish species, yet there are no published reference genomes for the host sea anemones. Recent studies have shown that the clownfish-hosting sea anemones belong to three distinct clades of sea anemones that have evolved symbiosis with clownfishes independently. Here we present the first high quality long read assemblies for three species of clownfish hosting sea anemones belonging to each of these clades: *Entacmaea quadricolor, Stichodactyla haddoni, Radianthus doreensis*. PacBio HiFi sequencing yielded 1,597,562, 3,101,773, and 1,918,148 million reads for *E. quadricolor, S. haddoni*, and *R. doreensis*, respectively. All three assemblies were highly contiguous and complete with N50 values above 4Mb and BUSCO completeness above 95% on the Metazoa dataset. Genome structural annotation with BRAKER3 predicted 20,454, 18,948 and 17,056 protein coding genes in *E. quadricolor, S. haddoni* and *R. doreeensis* genome, respectively. These new resources will form the basis of comparative genomic analyses that will allow us to deepen our understanding of this mutualism from the host perspective.

**Significance:** Chromosome-scale genomes are available for all 28 clownfish species yet there are no high-quality reference genomes published for the clownfish-hosting sea anemones. The lack of genomic resources impedes our ability to understand evolution of this iconic symbiosis from the host perspective. The clownfish-hosting sea anemones belong to three clades of sea anemones that have evolved mutualism with clownfish independently. Here we assembled the first high-quality long-read genomes for three species of host sea anemones each belonging to a different host clade: *Entacmaea quadricolor, Stichodactyla haddoni, Radianthus doreensis*. These resources will enable in depth comparative genomics of clownfish-hosting sea anemones providing a critical perspective for understanding how the symbiosis has evolved. Finally, these reference genomes present a significant increase in the number of high-quality long-read genome assemblies for sea anemones (11 currently published) and double the number of high-quality reference genomes for the sea anemone superfamily Actinoidea.
