## supplementary table 1 for "The first *de novo* HiFi genome assemblies for three clownfish-hosting sea anemone species (Anthozoa: Actiniaria)"

### Sheet: gfastats Entacmaea quadricolor
gfastats v1.3.6
# contigs	558
Total contig length	599147570
Average contig length	1 073 741.16
Contig N50	4066094
Contig auN	4 529 710.28
Contig L50	49
Largest contig	14100343
Smallest contig	12181
Base composition (A,C,G,T)	190 297 664:108 940 680:109 071 087:190 838 139
GC content %	36.39
# soft-masked bases	0

### Sheet: Busco Entacmaea quadricolor
eukaryota_odb10	Genome
	Count	Percentage
Complete BUSCOs (C)	250	98.1%
Complete and single-copy BUSCOs (S)	246	96.5%
Complete and duplicated BUSCOs (D)	4	1.6%
Fragmented BUSCOs (F)	2	0.8%
Missing BUSCOs (M)	3	1.1%
Total BUSCO groups searched	255	1
metazoa_odb10	Genome
	Count	Percentage
Complete BUSCOs (C)	912	95.6 %
Complete and single-copy BUSCOs (S)	903	94.7 %
Complete and duplicated BUSCOs (D)	9	0.9 %
Fragmented BUSCOs (F)	15	1.6 %
Missing BUSCOs (M)	27	2.8 %
Total BUSCO groups searched	954	1

### Sheet: gfastats Stichodactyla haddoni
gfastats v1.3.6
# contigs	648
Total contig length	447683442
Average contig length	690 869.51
Contig N50	5350451
Contig auN	6 003 884.41
Contig L50	27
Largest contig	14181622
Smallest contig	6047
Base composition (A,C,G,T)	136 416 741:87 002 820:88 374 526:135 889 355
GC content %	39.17
# soft-masked bases	0

### Sheet: Busco Stichodactyla haddoni
eukaryota_odb10	Genome
	Count	Percentage
Complete BUSCOs (C)	250	98.0%
Complete and single-copy BUSCOs (S)	243	95.3%
Complete and duplicated BUSCOs (D)	7	2.7%
Fragmented BUSCOs (F)	4	1.6%
Missing BUSCOs (M)	1	0.4%
Total BUSCO groups searched	255	1
metazoa_odb10	Genome
	Count	Percentage
Complete BUSCOs (C)	912	95.6 %
Complete and single-copy BUSCOs (S)	900	94.3 %
Complete and duplicated BUSCOs (D)	12	1.3 %
Fragmented BUSCOs (F)	13	1.4 %
Missing BUSCOs (M)	29	0.03
Total BUSCO groups searched	654	1

### Sheet: gfastats Radianthus doreensis
gfastats v1.3.6
# contigs	230
Total contig length	418677043
Average contig length	1 820 334.97
Contig N50	8080207
Contig auN	8 027 455.95
Contig L50	19
Largest contig	15450158
Smallest contig	12704
Base composition (A,C,G,T)	127 381 729:81 893 046:81 520 206:127 882 062
GC content %	39.03
# soft-masked bases	0

### Sheet: Busco Radianthus doreensis
eukaryota_odb10	Genome
	Count	Percentage
Complete BUSCOs (C)	249	97.7%
Complete and single-copy BUSCOs (S)	246	96.5%
Complete and duplicated BUSCOs (D)	3	1.2%
Fragmented BUSCOs (F)	4	1.6%
Missing BUSCOs (M)	2	0.7%
Total BUSCO groups searched	255	1
metazoa_odb10	Genome
	Count	Percentage
Complete BUSCOs (C)	910	95.4 %
Complete and single-copy BUSCOs (S)	903	94.7 %
Complete and duplicated BUSCOs (D)	7	0.7 %
Fragmented BUSCOs (F)	20	2.1 %
Missing BUSCOs (M)	24	2.5 %
Total BUSCO groups searched	954	1
